# Beckwith-Wiedemann syndrome multiomic analysis of hepatoblastoma uncovers unique tumor heterogeneity and cellular landscapes, including transition cells leading to tumor formation

**DOI:** 10.1101/2025.09.17.676802

**Authors:** Snehal Nirgude, Elisia Tichy, Yuanchao Zhang, Rose Pradieu, Michael Xie, Kathrin M. Bernt, Suzanne P. MacFarland, Jennifer M. Kalish

## Abstract

**Background:** Beckwith-Wiedemann syndrome (BWS) is an overgrowth and cancer predisposition syndrome caused by epigenetic alterations on chromosome 11p15 that predisposes children to multiple cancer types, including hepatoblastoma. Hepatoblastoma is heterogenous in nature, and the 11p15 changes that cause BWS can also be found as a somatic alteration in nonBWS hepatoblastomas, further adding complexity to this disease.

**Methods:** To understand the impact of the predisposition molecular cues in BWS hepatoblastoma, we interrogated BWS and nonBWS hepatoblastomas, as well as adjacent normal liver, using a multiomic approach [single nuclei RNA-sequencing (snRNA-seq) + single nuclei assay for transposable-accessible chromatin sequencing (snATAC-seq)].

**Results:** Our approach identified an enrichment of the WNT signaling pathway in BWS hepatoblastoma. Despite similar histology, we found greater tumor heterogeneity and embryonic transcriptional signatures in BWS hepatoblastoma. Furthermore, using pseudotime analysis, we identified a population of transition cells in BWS, with unique molecular profiles, which likely promote the precancer to cancer neoplastic transition in BWS.

**Conclusions:** This study highlights key signaling pathways, particularly WNT, and identifies a unique population of transition cells that may drive neoplastic transformation in BWS hepatoblastoma. These findings provide new insights into the molecular events leading to cancer in BWS and suggest potential targets for early intervention and prevention strategies.
