## Supplementary Data File 1 for "Beckwith-Wiedemann syndrome multiomic analysis of hepatoblastoma uncovers unique tumor heterogeneity and cellular landscapes, including transition cells leading to tumor formation"

Wnt Signaling	Gap Junction	Oxidative Phosphorylation	ECM_receptor interaction	Fatty acid metabolism	GnRH signaling	chr14q32 genes	ROBO signaling
CAMK2D	EGFR	ATP6V0A1	CD36	ACAA1	CACNA1D	DLK1	ABL2
CDC73	GNAI1	MT-CO1	FN1	ACADSB	CALM2	MEG3	CLASP2
CDH2	GNAQ	MT-CO2	ITGA1	ACADVL	CAMK2D	MEG8	COL4A5
CTNNB1	GNAS	MT-CO3	ITGA6	ACSL1	EGFR	MEG9	ENAH
CUL1	ITPR2	MT-ND3	ITGAV	ACSL3	GNAQ	RTL1	NRP1
GSK3B	KRAS	NDUFS4	ITGB1	ACSL4	GNAS		ROBO1
IGFBP1	MAP3K2	NDUFV2	ITGB5	ACSL5	ITPR2		RPL3
IGFBP2	PLCB1	PPA1	LAMC1	ADH1A	JUN		RPL5
ITPR2	PRKCA	PPA2	RELN	ADH1B	KRAS		RPL6
JUN	RAF1		SDC2	ADH6	MAP2K3		RPL7
LGR4	SOS1		SDC4	CPT1A	MAP2K4		RPL7A
LGR5	SOS2		THBS1	EHHADH	MAP3K2		RPL8
LRP5	TJP1		VTN		MAPK8		RPL9
LRP6					MAPK14		RPL10
MAPK8					PLCB1		RPL10A
MAPK14					PLD1		RPL11
NFAT5					PRKCA		RPL13
NFATC3					RAF1		RPL13A
NKD1					SOS1		RPL15
NLK					SOS2		RPL17
NOTUM							RPL18
PLCB1							RPL18A
PPARD							RPL19
PPP2CB							RPL23
PPP2R1B							RPL23A
PPP2R5A							RPL24
PPP2R5E							RPL26
PPP3CA							RPL27
PPP3R1							RPL28
PRICKLE2							RPL29
PRKCA							RPL30
PTEN							RPL31
RAPGEF1							RPL32
RBPJ							RPL34
RNF43							RPL35
ROCK1							RPL35A
ROCK2							RPL36
SMAD2							RPL36A
SMAD3							RPL37
SMAD4							RPL37A
SOX6							RPL38
TBL1X							RPL39
TBL1XR1							RPL41
TCF7L1							RPLP0
TCF7L2							RPLP1
TLE1							RPS2
TNKS							RPS3A
UBAC2							RPS4X
USP34							RPS5
USP47							RPS6
ZNRF3							RPS7
							RPS8
							RPS9
							RPS11
							RPS12
							RPS13
							RPS14
							RPS15A
							RPS16
							RPS17
							RPS18
							RPS19
							RPS20
							RPS21
							RPS22
							RPS23
							RPS24
							RPS25
							RPS26
							RPS27
							RPS28
							RPS29
							RPS27A
							RPSA
							SOS1
