## Supplementary Data File 2 for "Beckwith-Wiedemann syndrome multiomic analysis of hepatoblastoma uncovers unique tumor heterogeneity and cellular landscapes, including transition cells leading to tumor formation"

Kluvier_Fetal-Embryonal_top200sigdeg	Kluvier_Embryonal-Fetal_top200sigdeg	Wu_Fetal_top50degs	Wu_Embryonal_top50degs	Wu_Mesenchymal-Specific	Cairo_C1_top200degs	Cairo_C2_top200degs	Roehrig_Hepatocytic	Roehrig_LiverProgenitor	Roehrig_Mesenchymal	Wesley_Hep_HB1	Wesley_Hep_HB2	Wesley_Hep_FH1	Wesley_Hep_FH2	Wesley_Hep_AH	BWSHB1	BWSHB2
ALB	APCDD1	AZGP1	AMBN	SPARC	ABCA2	AFP	CPS1	FRAS1	RBFOX1	NPW	MT1H	CYP3A7	FXYD1	SAA1	RRM2	VIM
FGB	VGLL4	G6PC	MDFI	MEF2C	TMEM23	KRT19	SLCO1B1	HS3ST4	ZNF804B	SPINK1	MT-CYB	ALB	ALB	HP	DTL	TUBA1A
FGA	CHST11	C1S	MEX3A	BGN	PRKCH	IGSF1	CYP2C9	NRXN3	FBXL7	SRSF9	MT-CO1	F2	PRAP1	CYP2E1	KIF15	TSPAN5
APOB	SPARC	CYP4F3	VCAN	COL3A1	IL6ST	DUSP9	ABCB11	PLCB1	RYR2	BRI3	MT-ATP6	APOH	ANGPTL3	SAA2	MKI67	SEMA3C
AHSG	VIM	BAAT	MMP16	TIMP2	GPR171	ASPM	CYP2E1	FREM1	AUTS2	SRM	MT-ND4	LIPC	CYP3A7	APCS	NUSAP1	LEF1
APOA1	SLC1A5	HP	DACH1	COL5A1	KIAA0040	TOP2A	NEAT1	CHRM3	ZFPM2	FST	AMN	GSTA1	LEPR	NNMT	KIF4A	MME
TF	MYH7B	ADH1B	SOX4	PDGFRA	ANKRD47	DLG7	SLCO1B3	AC077690.1	FGF14	GLRX5	MT1G	AMBP	GC	ADH1B	KIF14	DKK4
CYP2E1	WNT5A	ABCA6	TYRO3	COL1A1	SPON1	MEP1A	ADH1B	CACHD1	CACNA2D1	MARCKS	ODC1	MT1H	RPS4Y1	C9	ECT2	MEST
FGG	MAP1B	PCK1	FBLN2	DCN	NTF3	PBK	FMO5	NPSR1-AS1	TMEM132C	S100A11	IGF2.1	VTN	AKR1C1	HSD17B6	CCNB1	SLC7A11
APOA2	AKAP12	SLC51A	LNPEP	DNM3OS	DKFZp547K1113	RRM2	CFH	AC073050.1	LAMA2	LAPTM4B	DUSP9	AC104389.1	CPS1	AZGP1	UBE2C	ROBO1
SERPINA1	SEZ6L	HSD17B6	IBSP	CD9	MAN1C1	LAPTM4B	BAAT	TGFB2	LINC02770	RAC1	MEG3	SERPINA4	S100A4	CES1	EZH2	MAP1B
AMBP	STMN1	C1R	NAP1L1	COL1A2	KIAA0543	CDC20	CYP3A7	SLC38A11	NTM	DUSP9	MT1E	GC	CFHR1	TAT	HMGA2	LIN7A
HP	ITM2C	ITIH3	RCN2	ANXA1	PHLDA1	HMGA2	FMO3	NRG3	ADAMTS19	FABP5	APOE	SERPINC1	CDR1-AS	CYP2C8	ASPM	SERPINH1
APOH	VCAN	CYP3A4	TPBG	MGP	B2M	TPX2	CYP3A4	MYH7B	NEBL	SEC61G	MT-ND2	S100A4	MT1H	MAT1A	TOP2A	CRABP2
CPS1	TUBA1A	CYP8B1	GNAS	IGFBP7	C9orf61	CCNB1	TENM2	ROBO2	RBMS3	COTL1	EEF1A1	AHSG	CFH	ORM1	CENPF	FREM2
C3	MME	F9	CXCL14	IFI6	ITM2A	SLC39A4	ERRFI1	SMOC2	CADPS	RPL39	MT1F	ITIH1	MT1G	CYP2C9	KIF11	LHX1
CFH	EDN3	SERPING1	NPTX1	PLXDC2	DEPDC5	FLJ12442	LINC02336	AC105402.3	CALN1	S100A13	CYBA	HSPA1A	FAM178B	SLC22A1	CDC25C	GZMA
ITIH1	NES	CPT1A	LAPTM4B	ELN	RARB	SULT1C1	CPA6	MMP16	GRM7	YBX1	TPT1	GSN	S100A6	C1R	BUB1B	NRXN3
GC	KREMEN1	HRG	CRABP2	ITM2B	NBL1	CDKN3	LINC02163	COL11A2	LRRC4C	RPS2	SCD	HSPA1B	SLCO1B1	TAT-AS1	BUB1	NKD1
VTN	LEF1	CYP27A1	FKBP10	CALM1	CTSF	TACSTD1	AC013652.1	PDE4D	ANO4	MZT2B	MT1M	APOA1	MT1E	C4BPA	PBK	PRRX1
FGL1	TMEM9	C6	TEAD2	PLS3	CASP4	CENPF	APCS	DKK2	SHOC1	RPL26	AHSG	AFP	VTN	C8G	TTK	EPHA6
F2	TMSB10	CYP2C9	PTCH1	NFIC	ARL6IP5	STK6	LNCAROD	MAML3	TMEM163	MARCKSL1	DLK1	AGT	PEG3	CRP	TPX2	TMTC2
RBP4	LIX1	HPR	POSTN	CYBRD1	GIMAP5	KIF20A	AKR1C1	NAV2	AGBL1	RPL34	MT-ND1	BCAM	SPP2	SAA4	CDC20	LEF1
RELN	WLS	AOX1	MARCKSL1	TIMP3	ATN1	PRC1	GK	ASPM	LDB2	RPS28	AFP	PRAP1	ATF5	CYP8B1	GABRA3	PTCH1
PLG	SCRN1	C8G	SOHLH2	ANO1	MAP3K5	ODC1	ADRA1A	AC073091.3	ZNF521	PFN1	APOM	SERPIND1	CLU	AOX1	KRT74	MEST
KNG1	CLDN11	ADH1C	MSX1	FXYD6	PHF15	KPNA2	FGG	GRM7-AS1	CERS6	RPL36	GSTP1	ECH1	DHRS7	LINC00844	XIRP2	ENTPD1
FABP1	BGN	CYP4A22	FREM2	AHNAK	PBP	BIRC5	SYBU	CENPF	TRPS1	RPL7	RPL28	TM7SF2	HAL	C1S	FGF8	SLCO3A1
APOC3	MATN3	LEAP2	HNRNPA2B1	CD81	ST3GAL5	CDC2	PTCHD4	MAML2	PDGFD	TMSB4X	RPS3A	DLK1	SLC7A2	HSD11B1	LHX1	FGF13
PAH	ISM1	SULT2A1	ILF3	ENG	KIAA0913	PSF1	GPAM	CTNND2	LSAMP	RPL21	MT-CO3	ITIH2	GSTA1	F9	MIR205HG	HMGA2
AFM	MMP14	UGT2B10	TUBBP1	COL6A1	MMRN2	HMGB2	SLCO1B7	MME	MSRB3	RPS18	MT-CO2	MT1G	ACSL4	BAAT	FREM2	NKD1
SERPINC1	FAM84A	CYP2E1	RP11-278C7.1	EGR1	MRLC2	NEK2	CYP3A5	FGF13	HCN1	SPATS2L	ITIH1	PLG	APOH	APOA5	CRABP2	TSPAN5
A2M	FGFR1	CES2	CKAP4	ZCCHC24	COPZ2	E2F5	AC034268.2	NKD1	NAV3	RPL27A	ACTG1	F10	FGG	CYP3A4	LYPD6B	SEMA3C
ADH1B	TCF4	ORM2	CPXM1	JUNB	SNRK	UBE2S	CTNNA3	ERVMER61-1	LINC02484	RPL12	HMGCS1	MT1E	PLIN2	CYP2D6	HMGA2	LINC01876
ITIH2	FBXO32	HMGCS2	MYCN	VIM	LPXN	MAD2L1	AC098617.1	VCAN	RBM20	NGFRAP1	GNB2L1	CLU	VCAM1	FMO3	HS3ST5	SORCS1
F5	PKM	APOA5	PHF6	COL12A1	CYLD	CKS2	PTP4A1	NRP2	ITGA9	RPL35	NAP1L1	DONSON	F13B	GPX2	PRTG	PDZRN3
ASGR2	LAMB1	TAT	XRCC5	ANXA5	SMAD3	SOAT2	UGT2B15	ST18	AC002069.2	RPL36A	FADS2	PRDX2	ITIH3	AKR1C4	PLSCR5	KCNIP4
ADH1A	APP	APCS	HNRNPU	PPP1R12B	DKFZP586H2123	BUB1B	CFHR4	RGS7	FAM189A1	RPS19	MSMO1	S100A6	APOB	AQP9	SORCS1	GRIK2
IGF2	WIF1	APOC3	SLC34A2	IDS	SULT1B1	ENO1	GNGT1	DACT1	PLCB4	WBP5	RBP1	EBP	LIPC	ADH1C	MME	NHS
TTR	PLAT	CCL16	DBN1	LPAR1	PSME2	FKBP1B	PID1	LINC01876	THSD4	RPL41	RPL7A	KNG1	ITIH2	FGL1	DKK1	HDAC2-AS2
AGT	SOX4	IGFBP1	GPR161	AEBP1	SMAD7	UNC93A	MYRIP	HMGA2	AC092957.1	RPS15	MT-ND5	ARSE	ITIH1	RP11-434D9.1	AFP	HUNK
ITIH3	PDE4D	CYB5A	BIRC5	TAGLN	DBP	MCM4	CP	ENPP3	GRM3	RPL15	RPSA	TMEM176B	MT1F	MFSD2A	TRH	FRMD4A
SLC2A2	TIAM1	ANGPTL3	TP53BP1	EMILIN1	PEA15	UBE2C	ADH4	DPP10	PLD5	RPS14	PABPC1	MST1	AGT	TTC36	CHRM3	LYPD6
SERPINF2	MRC2	APOC1	WLS	KALRN	ZEB1	SQLE	PDE11A	SEMA3C	AC016687.3	OSTC	YBX1	PHYH	NUPR1	RP11-403I13.5	DISC1FP1	PRTG
IGFBP1	NKD1	FMO3	FAM84A	C1R	IL2RB	BUB1	AOX1	HS3ST5	LEF1	PEG10	RPS3	CD63	IGFBP1	ORM2	SYT14	LYPD6B
ORM1	COL1A2	SLC22A7	AXIN2	MMP14	CD59	TFRC	AKR1C2	FGF20	UNC5C	TMEM258	RPL9	C2	PLG	SLPI	SGIP1	GAD1
MEG3	SERPINI1	ACSM2A	ELMO1	ECM1	HCP5	SMARCA1	FGB	DYNC1I1	MLLT3	C14orf2	EEF2	UBB	A2M	CYP2B6	RRM2	LMO1
FMO5	GJA1	AKR1C2	RASL11B	LMNA	ZCCHC6	DTL	GC	SERPINI1	LINC00882	ODC1	GSN	GPC3	AMBP	AR	ACSM3	KAZN
F12	PRDM1	PIPOX	VANGL2	FSTL1	HIVEP2	HCAP-G	LINC01344	TOP2A	DACH1	RPL22L1	SERPINA5	ATP5B	PTP4A1	UGT2B7	CENPE	C10orf90
PGC	FOSB	PCK2	HDAC2	COL8A1	RRAS	PLTP	ACSM2B	APOB	AC069277.1	POLR2L	MT2A	UBC	FGA	DEFB1	CENPF	PTPRZ1
AZGP1	PTCH1	A2M	HMGA2	S100A6	SGPL1	HMMR	PALM2-AKAP2	CHST9	TANC2	RPL35A	GPC3	ALDOB	TMEM123	C3	ARHGAP11B	LINC02055
HPX	ALDOA				DAPK1	HIC2	F5	PCSK5	UST	RPS27A	RPL10A	DHRS7	EIF1AY	HAO2	DIAPH3	PDZRN4
ERRFI1	PKP4				OIP106	NUSAP1	ADH1A	KIF26B	RORA	RPS8	RPS4X	H2AFJ	KNG1	GLYAT	BRIP1	FMN1
AOX1	IQGAP1				SPTBN1	ARID3A	RBFOX1	OSBPL6	TRPM3	RPL6	GNAS	GSTP1	APOA1	LINC01485	HMCN1	LAMB1
CYP3A7	NRCAM				BSCL2	SNRPN	ACSM2A	ROR1	TENM3	RPS4X	NACA	HLA-A	MT2A	LRG1	KIF14	TSPAN18
CPB2	LGALS3				KIAA1055	AURKB	LBP	DISC1	ISM1	USMG5	S100A10	GALK1	AHSG	TSKU	TSPAN18	LHX1
FMO3	FREM2				SHB	CCNA2	TSHZ2	PTCH1	SGCD	RPS6	RPL29	APOM	F2	IGF1	HS3ST5	ZFPM2
HMGCS2	TGFB2				HSPB6	CCNB2	VNN3	KCNIP1	NHS	DYNLL1	RPLP0	PRDX1	SERPINC1	CES2	HMGA2	TAFA4
BHMT	KIF26B				SVEP1	PRKDC	CDC42BPA	RALYL	AC005999.2	RPS13	RPS8	TECR	AC104389.1	ACSL1	MIR924HG	RYR2
GLUD1	BAMBI				RASGRF1	TTK	C4BPA	NEGR1	EDA	HMGN1	KANSL1-AS1	ACAT2	FABP1	CCL16	NRXN3	ANO4
LECT2	AFAP1L2				ITGA8	DKFZp762E1312	CFHR2	KCNQ1OT1	WLS	RPS26	RPS2	MT-ND2	C5	CFH	HUNK	NHS
ARG1	STRA6				NR1D2	RAN	AC007319.1	MCTP1	COL11A1	RPS3	MDK	SLC39A5	ALDOB	GNMT	SMOC2	CASC15
ANGPTL3	SLC3A2				LCK	BOP1	AL078604.4	RRM2	COL1A2	RPS15A	RPS5	F12	AFP	LBP	PCSK5	MIR924HG
APCS	MSI2				MAP3K14	KIF4A	STOM	CADPS2	HDAC9	KRT10	ZFAS1	ASGR2	HSPA1A	ACSM5	MAML2	ADAMTS19
C1S	FLNA				UBE1L	HOMER1	ZNF804B	AFP	AP001347.1	OST4	RPS23	HSD17B2	TM4SF4	SDS	DYNC1I1	AC069277.1
UGT2B4	SLC7A8				LOC100996756	MCM6	RYR2	TSPAN5	TSPAN5	RPL23	RPL30	SERPINF1	MALAT1	HAO1	CIT	GRIA1
RARRES2	LNPEP				ADIPOR2	PHB	ACSL1	NOTUM	AC078845.1	TCEAL8	RPL5	TFR2	OAT	PON1	NKD1	AC069410.1
MBNL3	FGL2				AMOTL2	AGPAT5	PPARGC1A	AC025839.1	SYT9	TIMM13	EEF1B2	FABP1	SMIM1	CYP2A6	DEPDC1B	UNC5C
SERPINA5	GRM3				MAST4	CMKOR1	CADM1	LINC01524	LPAR1	RPL10	SERPINA6	SERPINA11	MGST3	ACSM2B	ASPM	UST
HULC	EGR1				HGD	BSG	FGF14	GPD1L	PAG1	NPM1	RPL15	MGST3	TM4SF5	CXCL2	FGF13	ATRNL1
CP	AXIN2				CX3CR1	NOL5A	KCNMB2-AS1	HUNK	SYTL2	MAP2K2	RPS12	RBP4	TFR2	ABCC3	TOP2A	AP001347.1
GATM	MMP2				BLCAP	DDC	IGFBP1	DIAPH3	FAM169A	RPL18A	RPL31	HLA-C	ECH1	NFIA	GPD1L	FAM169A
TM4SF4	METTL9				COL18A1	MKI67	ZBTB20	BCL11A	CTTNBP2	EIF5A	TMEM97	ITM2B	MEG3	AFM	LIN7A	PPP2R2B
CYP2C9	RUNX2				FAT4	RANBP5	HMGCS1	ACSM3	PGM5	RPS27	H2AFJ	TM4SF5	TMEM176B	NFIC	NAALADL2	CACNA2D3
AQP9	ENAH				PALM2-AKAP2	MSH2	NADK2	KANK1	COL6A3	RPL10A	RPS24	FAM178B	DLK1	GPT	KCNIP4	TSPAN5
ASGR1	TNFRSF19				C10orf56	AGPS	CXCL2	ATP10D	AC104574.2	RPL32	BEX1	BLVRB	DST	UGT2B15	LINC01091	SYTL2
HGD	TPM4				TJP1	CDC25C	PLG	APCDD1	AP000676.5	RPS23	RPL27A	FDPS	SLC51A	ANO1	SPTLC3	LEF1
PROC	IGF2R				QP-C	CENPA	AADAC	HMCN1	TAFA4	H1FX	APOA2	UROD	SDSL	ACSM2A	TSPAN5	TRPM3
APOC1	GPC1				GABARAPL1	SRPK1	RORA	BRIP1	PRKAR2B	RPS29	LGALS2	FOS	GSN	HPGD	SEMA3C	LPAR1
C8B	BMP4				KLRK1	KIF15	F13B	LINC02058	AC104041.1	BTF3	RPS17	PPIB	CYP4A11	FKBP5	LINC01876	HDAC9
A1CF	TIMP1				LIMS2	C6orf149	ACSL5	LGR5	AC011246.1	RPL23A	RPL10	ADH5	MT1HL1	NAMPT	SORCS1	SOX11
GSTA1	FSTL1				SNED1	ATIC	HGD	DISC1FP1	ATRNL1	RPL13	BTF3	KRT8	MT1M	CYP2C18	LGR5	HSPH1
ST6GAL1	KLF4				ADH6	IPW	C5	CENPE	LINC00499	RPL28	COTL1	ADH1A	GPC3	SLC10A1	MME	AMBN
FN1	TSC22D3				ABHD6	TMEM48	GLUL	LIN7A	LINC01748	SNRPN	RPL4	GGH	SERPIND1	UGT1A1	LINC01524	CRH
ALDH2	ERMP1				GAS6	MCM2	CPS1-IT1	SGIP1	CAMTA1	RPL8	HSPA8	TMEM176A	TGFBI	PCK1	CENPK	FREM2
MAT1A	CRABP2				GABARAPL3	CHD7	SUGCT	HSP90AA1	ADCY2	RPL13A	CALR	A1BG	IGF2.1	RDH16	TOP2A	STMN1
DLK1	PPP1R15A				PTPRB	PTD004	FGA	DEPDC1B	LINC02197	RPS24	RPL18A	SERPINA6	FGB	C6	MMS22L	ENPP3
APOA5	FLRT3				PREB	CCT6A	MYO1B	APOA1	CACNA2D3	SEC61B	ACSL4	HSPB1	AGPAT2	APOL1	FANCI	CSRNP3
C4BPB	UNC5B				PDE2A	MGC5306	LINC00607	KCNIP4	RUNX1T1	PHPT1	RPS7	PHGDH	HMGCS2	LINC01554	NCAPG	ETV1
SERPINA7	FREM1				CAT	ASK	TPRG1	APP	SYT1	RPL3	FADS1	MAGED2	PHYH	AKR7A3	APOLD1	PTCH1
LIPC	ID1				PHYH	CCT2	CACNA2D1	ARL15	CASC15	RPL37A	RPS27A	LMAN2	C2	APOF	CENPE	MAP1B
C5	ROBO1				PLXNB2	AHCY	LINC02542	SPTLC3	DCLK1	LDHB	RPL8	ACAA1	A1BG	HSD17B13	ANLN	TNFRSF19
TFR2	ANGPTL2				RAMP3	MSH6	PCSK6	TSPAN18	AC069410.1	TMSB10	RPL7	SERPINA5	ARG1	PRG4	CENPF	NKD1
CYP3A5	PTPRG				HOMER2	IMPDH2	RHOBTB1	SORCS1	KCNMA1	RPS5	FDFT1	PF4	TMEM176A	FAM99A	KIF11	VCAN
ACSM2B	CACHD1				MYLK	CALU	AC116049.2	FUT9	LINC02223	BEX1	RPL13A	SOAT2	SERPINA4	ABCC9	KIF15	MMP16
PCK1	FSCN1				SLC30A1	SNRPD1	ALDH1L1	MIR924HG	SLC1A3	RNF7	GAPDH	CFHR1	CD63	KLF9	MKI67	DACH1
TMEM176B	FNDC3A				CAMK1D	KIF11	CLMN	SOX4	WIPF3	RPLP2	FAM3B	SERPINF2	SEPP1	THRSP	POLQ	SOHLH2
SERPINA6	OLFML3				SERPING1	MYCN	LINC02770	DLGAP1	SEMA3E	RPS10	RPL18	SLC22A9	TM7SF2	RP11-393N21.2	DTL	AMBN
CFI	GNS				IL1R1	PLK1	LINC02484	AGBL3	DGKH	ZFAS1	RPS6	DHCR7	SLC38A4	ABHD2	DIAPH3	FBLN2
ORM2	PDXK				KHK	DKC1	AL353138.1	SYT14	CHL1	NT5DC2	RPS14	RHOC	GLS2	CHRDL2	BRIP1	FREM2
ACSM2A	NRP2				TENC1	ILF3	AC106729.1	DACH1	POU6F2	ERH	SNHG23	MT1F	GOT1	MT-ATP8	DLGAP5	PTCH1
C8A	SPRY4				MYCL1	SMC4L1	RNF217	TLR2	SAMD5						CEP128	CRABP2
SLC39A5	MTMR3				ECM1	CNAP1	ARG1	APBB2	MSI2						CDCA2	HMGA2
CLU	BMP7				CBARA1	FLJ20485	LINC-PINT	PBX1	AC113414.1						NEIL3	SOX4
ACSL5	DYNC1H1				DSCR1	HSPD1	PREX2	PELI1	AC021613.1						CENPU	POSTN
APOM	MTPN				PH-4	TUBG1	ABLIM3	CIT	SLC4A4						EXO1	AMBN
IQGAP2	CCND2				ZBTB20	HSU79274	CFHR1	RPL13	PPP2R2B						DEPDC1B	TMX4
LYZ	MGAT5				CGI-116	SMC2L1	KCNU1	LIN28B	DOK6						PBK	TUBA1A
C1R	DKK3				SYNPO	KIF2C	PLPP1	GCNT1	KDM7A						TTK	GJA1
G6PC	ATP1B3				CD81	MCM7	CD36	SAT1	COL14A1						TPX2	LAMB1
SPINK1	IER3				BCL6	NLE1	ZFPM2	ST6GALNAC5	ERC2						NDC80	VIM
TGFBI	ETV5				LBA1	UPK3A	SCN9A	GABRB1	PLCL2						CDK1	CRABP2
ADH4	CXCL14				RPS27L	HMGA1	MYOM1	NAALADL2	MIR924HG						KIF18A	FREM2
POR	NOTUM				ATP10A	RSL1D1	PTGR1	SLC22A15	GRIA1						ASPM	FBN1
CFHR1	TSC22D1				C8A	BZW2	TMEM132C	KIF14	PDZD2						RFC3	NRXN3
REG1A	DACH1				WFDC1	LOC391717	SLC22A25	LINC01091	NETO2						KIF20B	TNFRSF19
CYB5A	CALU				SGCB	ACSL3	HIVEP1	LINC01208	KCNQ1OT1						KIF18B	DYNC1I1
F7	SPOCK1				EMCN	KNTC2	APBA1	ARHGAP11B	AL583808.1						AC073529.1	NKD1
SULT2A1	CERK				TST	MRPL15	SLC1A2	SPIDR	NOSTRIN						ARHGAP11A	KIF26B
MTTP	SEPT2				CD5L	C1QBP	HULC	VWA2	CTBP2						AP001347.1	LEF1
SLCO1B1	IGFBP7				CAPN2	DDX18	NAV3	TBC1D4	TMEM178B						CDC25C	MME
HLF	XIST				ITIH4	DARS									BUB1B	PTCH1
CYP3A4	LAPTM4B				ALAS1	PDGFRL									CIT	IGF1R
HPN	CPE				MFAP3L	ACLY									RTKN2	MAP1B
MST1	ODC1				KLRB1	GCSH									HELLS	ROBO1
ONECUT2	STARD3				TTC9	RAD51AP1									DEPDC1	PDE4D
F13B	ZNRF3				GLUL	LRRC1									BUB1	PRSS23
NADK2	PLD3				ANXA4	PTP4A3									NUSAP1	PRRX1
FTCD	IGF1R				DAO	CSE1L									FAM111B	SERPINH1
C4BPA	PCSK1N				PLA2G4C	STCH									BRCA2	FBLN2
ENTPD5	SLC2A1				PACRG	GPX7									MND1	LAMB1
ADH6	PPFIBP1				ENG	LOC146909									STIL	COL5A2
SLC13A5	MYO10				FMO4	RFC4									MELK	FBN1
APOE	FZD7				LDB2	KDELR1									KIF4A	BICC1
SERPINF1	AMBN				HTRA1	HSPCB									ECT2	FGF7
SERPIND1	DYNC1I1				FAS	POMK									CENPP	GJA1
MLXIPL	DSTYK				TSC22D1	EEF1B2									KIF14	VIM
SERPINA4	PCOLCE				CTSO	MRS2L									SPC25	SLIT3
SLC39A14	IGSF3				ALDH2	FLJ20364									AURKA	POSTN
CLMN	ATP6V0B				TSC22D3	NME1									CCNB1	PALLD
SMLR1	ANXA1				ALDH3A2	PFAS									LINC01572	CALCRL
SEPP1	HSPA12A				RARRES2	ECT2									PARPBP	COL12A1
HPD	RASSF3				TRIM22	TMPO									NUF2	PDGFRA
ANG	AMOTL1				NFKBIA	ACP1									EZH2
SORD	SPOCK2				SLC27A5	MLC1SA									DKK1
COL18A1	ENPP2				LAMA2	SPAG5									SERPINE2
AADAC	ITGA8				ZNF238	UBAP2									SULT1E1
CDO1	SLC20A2				ACSL5	C2orf3									KLF2
GLUL	TUBB4B				C10orf72	NPM1									CCNB1
ATP1B1	PTK7				13CDNA73	CDC6									UBE2C
GPAM	PPP1CB				MTMR11	SMARCA4									CDC20
ACADSB	CTNNB1				ADH1A	RRM1									DKK1
ACAA1	RND3				CYP2C9	PYGL									NUSAP1
FAM3B	COL7A1				AR	OIP5									PCLAF
BHMT2	RP11-401P9.4				MYRIP	HRB									TPX2
DPP4	MAGED2				BHLHB2	FBXO5									CENPF
SPP2	CPXM1				CTXND1	DNAJC10									CDK1
GPC3	TUBB				CYP1A1	WDR12									TOP2A
C2	MYLIP				C1QTNF3	NOL7
CYP4F3	CLSTN1				AOX1	FXR1
ITPR2	P4HA2				DNASE1L3	HN1
C6	MAP1LC3B				KCNK1	SFI1
TMEM176A	GNA12				CSRP2	TPRT
AGXT	TCF12				CYP2E1	RPL10A
PCSK6	CAMSAP2				ASPA	MTDH
STOM	GLCE				C1S	IARS
VIL1	TMX4				GLYAT	CSDA
KHK	SYT11				ANXA10	KIF14
AKR1C2	PSMD2				ABCA6	FNTA
CD36	MLTK				RBP1	EEF1E1
PIPOX	DSEL				C1R	EIF3S9
SLC27A2	H2AFY				ENPEP	VARS
F11	SEPT9				C10orf116	BM039
ALDH1L1	TOP2B				EGR1	PRDX4
GPT2	CDH11				AADAC	SMARCC1
PEG10	JUNB				SLC10A1	FKBP10
PRODH2	SERTAD1				UGT2B4	PPAT
ERBB3	KIAA1244				SLC4A4	NME2
PBLD	LAMP1				CYP2B7P1	AMD1
UGT2B10	FBN1				LMOD1	RBM12
SERPINA10	TSPAN3				LAMA3	CPSF1
BAAT	UXS1				BLNK	FAM60A
TM4SF5	NET1				SLCO1B1	MAPRE1
FAM47E-STBD1	CFL1				HPD	C18orf10
AFP	SLC7A11				SLC6A1	SSB
MTRNR2L1	NRXN3				AFM	PSPH
MGST1	ZNF532				SLCO1B3	CPSF6
TM4SF1	MXRA8				AQP9	HSPC111
PHYH	ATP1A1				FIGF	NUP205
HSDL2	PRRC2B				C7	CDT1
RGN	COL9A3				HSD17B6	RPL22
CFHR2	BSG				GATM	HDAC2
TST	MLLT3				DCN	ADSL
CYP27A1	LMO4				DKK3	LRPPRC
ABCG5	ZNF704				GHR	POLR2D
HNF4A	TRDC				APOC4	SC65
METTL7A	ITGA9				PON1	PABPC4
REG3A	KLF10				ADH1B	TRIP13
NR1H4	TMTC1				HSD11B1	EZH2
ALDH1A1	DYNC1LI2				FMO3	NOLC1
SLC30A10	PGK1				APCS	BLMH
