## Supplementary Data File 3 for "Beckwith-Wiedemann syndrome multiomic analysis of hepatoblastoma uncovers unique tumor heterogeneity and cellular landscapes, including transition cells leading to tumor formation"

cluster	p_val	avg_log2FC	pct.1	pct.2	p_val_adj	gene
0	0	3.758565627	0.842	0.091	0	CYP2C9
0	0	4.90585555	0.781	0.042	0	CYP2B6
0	0	3.94675978	0.804	0.1	0	CP
0	0	3.381988576	0.754	0.125	0	ITIH4
0	0	3.460090231	0.672	0.078	0	NRG1
0	0	3.932248658	0.646	0.056	0	ABCB11
0	0	4.06741083	0.646	0.056	0	CYP3A4
0	0	3.747643287	0.623	0.083	0	MAT1A
0	0	4.923797346	0.567	0.036	0	CYP2C19
0	0	3.592421385	0.584	0.069	0	PCK1
0	0	3.543718864	0.583	0.077	0	SERPINE1
0	0	3.661144278	0.52	0.047	0	NNMT
0	0	3.355680629	0.531	0.064	0	MGLL
0	0	4.025537006	0.506	0.041	0	EBNA1BP2
0	0	4.55193972	0.481	0.035	0	HAL
0	0	4.875531799	0.468	0.027	0	CYP2C8
0	0	4.191107834	0.464	0.029	0	C9
0	0	3.693474829	0.47	0.048	0	GDA
0	0	3.740968427	0.506	0.085	0	ASS1
0	0	4.306275216	0.446	0.026	0	LINC01348
0	0	4.558552704	0.437	0.021	0	ADRA1A
0	0	3.506128617	0.471	0.062	0	CYP3A43
0	0	4.068687472	0.444	0.038	0	CFHR3
0	0	3.35051371	0.49	0.085	0	LINC00598
0	0	3.485885612	0.479	0.077	0	SULT2A1
0	0	3.461989461	0.44	0.042	0	SLC1A1
0	0	3.761289298	0.415	0.036	0	TENM1
0	0	3.765375437	0.396	0.033	0	GPAT3
0	0	4.381151036	0.381	0.025	0	TAT
0	0	3.5545707	0.391	0.041	0	GYS2
0	0	3.473881483	0.402	0.055	0	FGF14
0	0	3.387484135	0.392	0.047	0	MT1E
0	0	5.075215856	0.35	0.014	0	CYP2A6
0	0	3.951219961	0.363	0.028	0	GLT1D1
0	0	4.0603774	0.361	0.029	0	FBP1
0	0	4.225528777	0.343	0.024	0	SDS
0	0	3.661205436	0.352	0.037	0	AR
0	0	3.948378696	0.305	0.025	0	SLC25A18
0	0	5.247356645	0.291	0.013	0	CYP2A7
0	0	3.498571769	0.285	0.027	0	HABP2
0	0	4.085639694	0.279	0.023	0	XDH
0	0	4.173554162	0.269	0.018	0	VNN1
0	0	3.41463313	0.277	0.026	0	DPF3
0	0	3.542816593	0.277	0.028	0	VNN3
0	0	4.141852741	0.274	0.025	0	CRP
0	0	3.584165718	0.252	0.023	0	PLGLB2
0	0	3.681702358	0.231	0.022	0	SAA4
0	0	3.763541485	0.226	0.019	0	HGFAC
0	0	3.926529911	0.206	0.016	0	GADD45G
0	0	4.305713366	0.204	0.014	0	CYP2C18
1	0	2.830419371	0.899	0.265	0	MEG8
1	0	2.611160983	0.834	0.201	0	SNTG1
1	0	3.410205639	0.74	0.122	0	GPC3
1	0	2.499797733	0.791	0.242	0	MEG3
1	0	2.457510647	0.717	0.186	0	MBNL3
1	0	2.47697168	0.525	0.118	0	RHOBTB1
1	0	2.519930778	0.729	0.353	0	APOA2
1	0	2.472309192	0.497	0.126	0	SNAP25-AS1
1	0	2.081332383	0.553	0.186	0	GLUL
1	0	2.384770557	0.459	0.093	0	LGR5
1	0	2.147582148	0.525	0.161	0	ARHGEF28
1	0	2.766256487	0.413	0.061	0	KCNU1
1	0	2.89622333	0.408	0.057	0	RHBG
1	0	2.048770766	0.466	0.119	0	PHYHIPL
1	0	2.242342369	0.427	0.098	0	ADH6
1	0	1.991678429	0.471	0.145	0	SLC2A2
1	0	2.011881902	0.44	0.134	0	ELP1
1	0	2.428294363	0.375	0.073	0	CPA6
1	0	2.167972685	0.452	0.153	0	APOE
1	0	2.691199098	0.367	0.072	0	SLC22A9
1	0	2.24772308	0.395	0.106	0	RAP2C-AS1
1	0	2.209086536	0.384	0.103	0	TTPA
1	0	2.010358908	0.379	0.104	0	ACADSB
1	0	2.199181396	0.446	0.178	0	APOA1
1	0	1.987971774	0.38	0.112	0	RPL28
1	0	1.989723922	0.555	0.288	0	FTL
1	0	2.024218838	0.368	0.111	0	RPS27
1	0	2.056935009	0.354	0.104	0	RPS23
1	0	2.699265929	0.315	0.067	0	DPP10
1	0	2.481490118	0.311	0.067	0	DPP4
1	0	1.978423743	0.334	0.101	0	RPS18
1	0	1.985772817	0.319	0.097	0	RPL23
1	0	2.134974018	0.321	0.105	0	FDFT1
1	0	2.153957276	0.267	0.053	0	PEG3
1	0	2.645331267	0.253	0.042	0	SULT1E1
1	0	2.030219982	0.306	0.098	0	RPS27A
1	0	2.105137568	0.285	0.077	0	RPS17
1	0	3.421026671	0.228	0.023	0	DLK1
1	0	1.993128515	0.307	0.112	0	HMGCR
1	0	2.759347142	0.237	0.043	0	SPINK1
1	0	2.125635615	0.263	0.072	0	SQLE
1	0	2.027451069	0.264	0.075	0	AKR1C3
1	0	2.367043195	0.232	0.044	0	PEG10
1	0	2.557449816	0.227	0.04	0	KLB
1	0	2.176610423	0.246	0.064	0	SPTLC3
1	0	2.514569375	0.204	0.04	0	ADH1A
1	0	2.455511309	0.208	0.044	0	LINC00616
1	0	2.0058844	0.222	0.061	0	RPL29
1	0	1.970951484	0.22	0.068	0	LINC01687
1	0	1.97384746	0.21	0.059	0	SLC13A3
2	0	2.886135941	0.767	0.16	0	TSPAN5
2	0	3.309138634	0.7	0.142	0	FRAS1
2	0	3.741054202	0.61	0.058	0	APCDD1
2	0	3.576203402	0.699	0.163	0	TRPM3
2	0	5.242394904	0.559	0.027	0	MYH7B
2	0	3.281424417	0.562	0.087	0	MME
2	0	3.610947443	0.513	0.039	0	LEF1
2	0	3.90672653	0.502	0.044	0	ENPP3
2	0	2.987039394	0.549	0.098	0	AMACR
2	0	3.511724245	0.506	0.06	0	SLC7A11
2	0	3.25361425	0.496	0.083	0	KIZ
2	0	5.660273705	0.421	0.017	0	FREM1
2	0	3.42065229	0.444	0.045	0	SGCD
2	0	3.048478479	0.442	0.056	0	MPPED2
2	0	5.1854814	0.402	0.03	0	CTNNA2
2	0	3.010059661	0.414	0.061	0	IQCH
2	0	3.363294279	0.392	0.046	0	TGFB2
2	0	2.787766596	0.422	0.09	0	DISC1FP1
2	0	3.567374576	0.401	0.075	0	CACHD1
2	0	3.82922077	0.362	0.042	0	HS3ST4
2	0	2.877376229	0.385	0.065	0	HUNK
2	0	4.025464268	0.34	0.022	0	SORCS1
2	0	5.689664858	0.331	0.025	0	ERVMER61-1
2	0	3.043339566	0.343	0.04	0	PGM5
2	0	2.906727323	0.339	0.048	0	DACH1
2	0	2.987781852	0.337	0.047	0	GPR155
2	0	3.673649861	0.313	0.033	0	LINC02058
2	0	6.605777463	0.284	0.007	0	DKK2
2	0	5.442411069	0.286	0.011	0	AC073050.1
2	0	4.753741826	0.268	0.008	0	MATN3
2	0	3.245787635	0.332	0.081	0	TMEM232
2	0	4.56995104	0.258	0.011	0	AC077690.1
2	0	2.988866527	0.268	0.024	0	PRR27
2	0	3.06189954	0.297	0.059	0	ATP6AP1L
2	0	5.052667431	0.246	0.011	0	SEMA3C
2	0	5.971283791	0.232	0.005	0	EPHA7
2	0	5.858453272	0.23	0.005	0	AC025839.1
2	0	3.184829824	0.244	0.035	0	EPHA6
2	0	6.238258385	0.205	0.004	0	FUT9
2	0	4.14246244	0.21	0.01	0	RASGRF1
2	0	5.075592884	0.206	0.007	0	LINC00499
2	0	4.362694096	0.21	0.013	0	SERPINI1
2	0	3.844946792	0.206	0.011	0	GPD1L
2	0	2.8451551	0.23	0.037	0	ROR1
2	0	4.048433506	0.205	0.018	0	SLC45A2
2	0	3.080033943	0.214	0.028	0	HSPA12A
2	0	2.834320627	0.214	0.03	0	AC007277.1
2	0	2.744045216	0.209	0.029	0	AC008056.1
2	0	4.165815154	0.219	0.049	0	CNTNAP2
2	0	2.775790852	0.207	0.038	0	CSRNP3
3	0	5.811051534	0.859	0.052	0	LDB2
3	0	5.523243125	0.797	0.043	0	ST6GALNAC3
3	0	4.409461535	0.844	0.105	0	TCF4
3	0	6.710066232	0.753	0.02	0	FLT1
3	0	6.30181658	0.719	0.02	0	PTPRB
3	0	6.237208867	0.619	0.015	0	DNASE1L3
3	0	4.475608444	0.68	0.095	0	WWTR1
3	0	5.270092703	0.557	0.033	0	PREX2
3	0	4.260568349	0.534	0.057	0	NRG3
3	0	6.626827826	0.465	0.012	0	STAB2
3	0	6.054613439	0.462	0.011	0	ERG
3	0	5.997163551	0.461	0.012	0	STAB1
3	0	4.494349912	0.499	0.054	0	SHANK3
3	0	6.154741674	0.451	0.009	0	ADGRL4
3	0	6.550401803	0.441	0.009	0	OIT3
3	0	6.362701085	0.427	0.008	0	EGFL7
3	0	4.8153321	0.418	0.032	0	RARB
3	0	4.255932071	0.427	0.062	0	CTSL
3	0	4.709619769	0.383	0.021	0	ZNF462
3	0	4.569792337	0.379	0.021	0	SLC2A3
3	0	4.38244751	0.376	0.025	0	ARHGAP31
3	0	4.664236595	0.364	0.017	0	NOSTRIN
3	0	6.917637148	0.348	0.006	0	FCN3
3	0	4.850594134	0.378	0.041	0	ACSM3
3	0	5.410680796	0.351	0.014	0	ITPRIP
3	0	5.056513042	0.354	0.02	0	CALCRL
3	0	4.82622109	0.335	0.011	0	ADGRF5
3	0	4.442669327	0.347	0.025	0	ENG
3	0	7.08763499	0.325	0.004	0	FCN2
3	0	6.592411525	0.324	0.005	0	KDR
3	0	4.389302241	0.343	0.024	0	ABCG1
3	0	7.116449063	0.319	0.004	0	CLEC4M
3	0	5.971376165	0.317	0.011	0	BMP6
3	0	5.882803044	0.312	0.009	0	AL603840.1
3	0	4.322324135	0.302	0.027	0	RASGRP3
3	0	5.636195746	0.28	0.007	0	ADAMTS4
3	0	4.757497598	0.295	0.024	0	EFNB2
3	0	5.949605699	0.254	0.005	0	NOTCH4
3	0	5.785584674	0.253	0.006	0	PDE2A
3	0	6.20271623	0.246	0.004	0	BTNL9
3	0	5.572221959	0.24	0.007	0	RHOJ
3	0	4.783571889	0.243	0.011	0	LYVE1
3	0	6.504411364	0.234	0.003	0	PCAT19
3	0	5.86165427	0.232	0.005	0	CDH5
3	0	4.228208104	0.241	0.017	0	BMPER
3	0	6.881018161	0.215	0.003	0	CLEC4G
3	0	5.677673268	0.208	0.005	0	RASIP1
3	0	5.918117834	0.206	0.004	0	TEK
3	0	4.344083052	0.208	0.018	0	PIK3R3
3	0	4.287297427	0.2	0.014	0	NAV1
4	0	5.086887979	0.78	0.074	0	PRKG1
4	0	4.710847755	0.634	0.075	0	ANK3
4	0	5.640936143	0.559	0.027	0	PDE3A
4	0	5.436548297	0.527	0.027	0	ADAMTS2
4	0	6.664327311	0.506	0.011	0	CRISPLD2
4	0	6.066941491	0.494	0.019	0	LAMA2
4	0	5.481582041	0.505	0.031	0	PCDH9
4	0	6.700106968	0.464	0.012	0	CCBE1
4	0	7.299983004	0.435	0.007	0	HGF
4	0	4.939217063	0.463	0.036	0	ARHGAP10
4	0	6.191965882	0.437	0.012	0	CACNA2D1
4	0	4.966481824	0.412	0.026	0	ADGRB3
4	0	6.720041397	0.396	0.012	0	C7
4	0	5.897334731	0.386	0.015	0	GUCY1A2
4	0	4.910749629	0.398	0.028	0	HMCN1
4	0	5.545803229	0.405	0.035	0	ADAMTSL1
4	0	5.376834198	0.413	0.043	0	CCDC102B
4	0	6.685788808	0.374	0.008	0	COL3A1
4	0	7.141379513	0.366	0.005	0	CDH19
4	0	4.754562873	0.402	0.043	0	SEMA5A
4	0	4.915199797	0.396	0.041	0	COL25A1
4	0	4.823114326	0.382	0.027	0	CNTN4
4	0	6.699886666	0.359	0.012	0	PWRN1
4	0	5.312693415	0.373	0.031	0	CACNA1C
4	0	6.748774435	0.333	0.005	0	PTH1R
4	0	4.523110001	0.378	0.062	0	AF165147.1
4	0	5.42240949	0.33	0.015	0	ADAMTS12
4	0	4.434667092	0.352	0.041	0	DENND2A
4	0	6.346645658	0.296	0.008	0	SVEP1
4	0	4.448031207	0.309	0.024	0	ZFPM2-AS1
4	0	6.382791111	0.291	0.007	0	EPHA3
4	0	5.475437315	0.293	0.012	0	PDE1A
4	0	4.684327358	0.301	0.025	0	ARHGAP6
4	0	6.638658054	0.271	0.006	0	PRR16
4	0	6.118835872	0.255	0.005	0	MSC-AS1
4	0	4.818504472	0.266	0.018	0	DCLK2
4	0	6.104708768	0.257	0.009	0	HHIP
4	0	6.178869315	0.249	0.007	0	COL6A3
4	0	6.843199477	0.242	0.004	0	DCN
4	0	5.079995333	0.251	0.019	0	PDGFRA
4	0	4.755683583	0.247	0.019	0	ADAMTS1
4	0	6.423588996	0.229	0.006	0	COL1A2
4	0	4.834123253	0.247	0.024	0	ADAMTS13
4	0	6.740770171	0.226	0.005	0	NFASC
4	0	6.35792076	0.221	0.005	0	COL12A1
4	0	4.789151116	0.224	0.014	0	RIPOR3
4	0	5.521475105	0.218	0.013	0	COL6A1
4	0	4.755034466	0.218	0.015	0	ADGRL3
4	0	4.550744214	0.206	0.018	0	COL14A1
4	0	5.047949982	0.208	0.021	0	AL033504.1
5	0	5.624622707	0.634	0.037	0	KCNMA1
5	0	6.275136008	0.565	0.024	0	CD163
5	0	6.528512651	0.55	0.01	0	MSR1
5	0	5.292763968	0.544	0.035	0	RAB31
5	0	4.655830752	0.493	0.02	0	PRKCB
5	0	4.889623163	0.498	0.029	0	TBXAS1
5	0	7.36331099	0.474	0.006	0	CD163L1
5	0	5.069923073	0.482	0.014	0	SAMSN1
5	0	4.875159402	0.491	0.041	0	LGMN
5	0	5.879430799	0.464	0.02	0	FMN1
5	0	7.504718929	0.43	0.004	0	MS4A7
5	0	5.216584677	0.426	0.03	0	RNF144B
5	0	4.723230269	0.412	0.02	0	FAM49A
5	0	7.753123759	0.39	0.003	0	FGD2
5	0	4.859838672	0.404	0.026	0	1-Mar
5	0	6.125564093	0.369	0.009	0	AC100849.1
5	0	4.957494479	0.374	0.014	0	GAS7
5	0	6.20905449	0.357	0.005	0	ITGAX
5	0	4.658858949	0.381	0.032	0	MFSD1
5	0	4.930715357	0.333	0.012	0	HCLS1
5	0	8.007895528	0.294	0.002	0	SIGLEC1
5	0	6.751867413	0.289	0.003	0	TFEC
5	0	4.779925583	0.303	0.019	0	CCDC26
5	0	4.624232722	0.304	0.021	0	TLR2
5	0	7.353334658	0.279	0.003	0	PLA2G7
5	0	7.143328027	0.276	0.003	0	LILRB5
5	0	4.994582675	0.281	0.013	0	HLA-DRB1
5	0	6.300392086	0.262	0.003	0	THEMIS2
5	0	5.121826605	0.271	0.014	0	MCOLN1
5	0	5.729688283	0.27	0.016	0	HMOX1
5	0	5.095613519	0.26	0.008	0	IL10RA
5	0	5.598384376	0.256	0.005	0	LAPTM5
5	0	5.619165673	0.249	0.007	0	ADAP2
5	0	7.252173825	0.244	0.002	0	LILRB1
5	0	5.393829538	0.247	0.009	0	HLA-DRA
5	0	7.558925775	0.239	0.002	0	CLEC7A
5	0	7.461961561	0.238	0.002	0	CD86
5	0	6.207151143	0.237	0.004	0	MS4A4A
5	0	6.859837625	0.233	0.003	0	GPNMB
5	0	6.214553355	0.233	0.004	0	MS4A4E
5	0	6.167771906	0.234	0.009	0	NDST3
5	0	6.458228402	0.227	0.003	0	CR1
5	0	5.815959769	0.209	0.005	0	CD5L
5	0	5.053821746	0.212	0.009	0	SDC3
5	0	4.695067648	0.211	0.008	0	ARL4C
5	0	5.490844877	0.211	0.008	0	MAFB
5	0	6.07792142	0.204	0.005	0	CD83
5	0	6.210397469	0.201	0.004	0	WDFY4
5	0	4.922318218	0.203	0.007	0	KLHL6
5	0	5.326542086	0.2	0.01	0	CIITA
6	0	5.046305833	0.782	0.106	0	BICC1
6	0	4.081207195	0.801	0.22	0	PKHD1
6	0	4.334695554	0.664	0.111	0	THSD4
6	0	3.610277863	0.658	0.124	0	CTNND2
6	0	6.071295709	0.527	0.018	0	RALYL
6	0	4.237104136	0.606	0.136	0	ANXA4
6	0	4.19263206	0.546	0.077	0	NEBL
6	0	4.222255655	0.528	0.087	0	SLC12A2
6	0	7.934119129	0.442	0.006	0	CFTR
6	0	6.707992221	0.449	0.013	0	RASEF
6	0	3.967964515	0.55	0.124	0	SLC4A4
6	0	6.055730944	0.415	0.011	0	PMEPA1
6	0	3.881942749	0.448	0.051	0	PTPRD
6	0	6.83926019	0.401	0.008	0	ITGB8
6	0	4.177549182	0.437	0.049	0	CREB5
6	0	3.672703984	0.484	0.097	0	CDH1
6	0	3.897299824	0.431	0.073	0	SYNJ2
6	0	7.072504851	0.362	0.008	0	MACC1
6	0	5.41989204	0.342	0.016	0	FAM155A
6	0	3.968536158	0.366	0.043	0	FGFR2
6	0	3.69619206	0.405	0.084	0	ANKRD36C
6	0	4.556060183	0.342	0.025	0	MTCL1
6	0	6.322805698	0.321	0.007	0	KCNH8
6	0	3.867009119	0.367	0.062	0	EZR
6	0	4.439979782	0.316	0.018	0	FLRT2
6	0	3.600580582	0.365	0.069	0	TM4SF1
6	0	4.184147383	0.312	0.026	0	CDH6
6	0	3.69291172	0.314	0.041	0	AC020916.1
6	0	6.778483197	0.277	0.008	0	KRT19
6	0	7.12984613	0.266	0.007	0	LAMC2
6	0	6.864398685	0.257	0.003	0	GRHL2
6	0	5.757389171	0.265	0.013	0	KLF5
6	0	4.061766675	0.275	0.028	0	SEMA6D
6	0	5.503635412	0.26	0.013	0	SLC35F3
6	0	6.350932708	0.257	0.01	0	CXCL8
6	0	8.102772674	0.238	0.002	0	KRT7
6	0	4.413988567	0.248	0.014	0	PTPN13
6	0	4.469348631	0.256	0.023	0	GULP1
6	0	3.97324128	0.275	0.044	0	FAM160A1
6	0	3.555653454	0.282	0.053	0	TTN
6	0	5.689706901	0.219	0.009	0	S100A6
6	0	4.814804728	0.223	0.015	0	RHEX
6	0	5.084722897	0.214	0.006	0	SPP1
6	0	4.705601552	0.224	0.02	0	LINC02331
6	0	7.738916618	0.206	0.002	0	SLC5A1
6	0	3.54860208	0.237	0.039	0	TESC
6	0	4.054146748	0.229	0.034	0	HNF1B
6	0	4.754681591	0.219	0.024	0	CLCF1
6	0	3.672043863	0.236	0.047	0	PPL
6	0	3.738189542	0.229	0.043	0	NCEH1
7	0	5.346385482	0.758	0.054	0	PTPRC
7	0	4.786318001	0.625	0.082	0	FYN
7	0	4.201122749	0.595	0.087	0	ARHGAP15
7	0	5.360821265	0.557	0.049	0	AOAH
7	0	4.584033001	0.566	0.058	0	CELF2
7	0	6.074768963	0.526	0.04	0	SKAP1
7	0	4.340434222	0.579	0.098	0	PRKCH
7	0	4.750216203	0.621	0.159	0	PARP8
7	0	7.461392745	0.448	0.009	0	CD247
7	0	5.720181134	0.39	0.02	0	IKZF1
7	0	4.155463345	0.423	0.061	0	ETS1
7	0	4.492997848	0.439	0.083	0	TOX
7	0	5.24097323	0.38	0.025	0	ITGA4
7	0	4.294675494	0.381	0.04	0	FYB1
7	0	5.788329131	0.365	0.035	0	TXK
7	0	6.241009808	0.339	0.015	0	CD96
7	0	4.102680405	0.425	0.11	0	CCND3
7	0	4.664632667	0.355	0.042	0	SYTL3
7	0	4.11880921	0.365	0.058	0	DOCK10
7	0	4.216983506	0.365	0.08	0	STAT4
7	0	7.8082125	0.278	0.004	0	KLRK1
7	0	5.831447151	0.292	0.019	0	MCTP2
7	0	3.702541761	0.406	0.134	0	PDE7A
7	0	7.256627399	0.276	0.006	0	PYHIN1
7	0	7.020506928	0.278	0.008	0	LINC01934
7	0	5.708338001	0.281	0.014	0	CARD11
7	0	6.732153535	0.258	0.007	0	RUNX3
7	0	5.245920616	0.285	0.036	0	KLRD1
7	0	4.042108253	0.289	0.041	0	RIPOR2
7	0	6.298565828	0.251	0.009	0	PTPN22
7	0	4.202693367	0.294	0.066	0	SLC38A1
7	0	4.676354636	0.25	0.025	0	STK17B
7	0	6.680265673	0.231	0.008	0	BCL11B
7	0	5.718970993	0.244	0.024	0	IKZF2
7	0	4.090715928	0.29	0.075	0	CLEC2D
7	0	6.138743059	0.227	0.013	0	MYBL1
7	0	6.622584765	0.209	0.005	0	SLFN12L
7	0	3.681600758	0.252	0.049	0	PPP1R16B
7	0	4.832421779	0.221	0.023	0	SEMA4D
7	0	3.735519957	0.242	0.05	0	WIPF1
7	0	4.843821973	0.211	0.025	0	TC2N
7	0	4.387035543	0.227	0.043	0	AKNA
7	0	4.883175962	0.215	0.036	0	SCML4
7	0	3.434261804	0.227	0.049	0	INPP5D
7	0	3.650971311	0.234	0.059	0	BCL2
7	0	3.482094373	0.211	0.037	0	DOCK2
7	0	3.424831324	0.205	0.04	0	PDGFD
7	0	3.390190445	0.24	0.081	0	ATP8A1
7	0	3.553499061	0.234	0.08	0	STK17A
7	0	4.188592883	0.238	0.084	0	ADAMTS17
8	1.59E-20	0.598454245	0.305	0.385	4.28E-16	ARGLU1
8	2.04E-19	0.611992158	0.3	0.406	5.50E-15	RAD51B
8	6.40E-18	0.571125645	0.291	0.363	1.73E-13	ADAM10
8	4.66E-17	0.529739226	0.25	0.323	1.26E-12	SLC22A23
8	1.54E-15	0.536982718	0.285	0.345	4.15E-11	LUC7L3
8	2.78E-15	0.570656448	0.208	0.255	7.50E-11	EIF4A2
8	4.93E-15	0.517560915	0.197	0.249	1.33E-10	BMPR2
8	4.62E-14	1.611445943	0.204	0.176	1.25E-09	SNHG5
8	2.79E-13	0.542586732	0.32	0.393	7.52E-09	PPP6R2
8	3.92E-13	0.669158946	0.175	0.215	1.06E-08	HECTD4
8	7.08E-12	0.524575817	0.246	0.293	1.91E-07	SMARCC1
8	1.90E-11	0.538681102	0.183	0.227	5.12E-07	WDR59
8	5.49E-11	0.551251885	0.285	0.343	1.48E-06	UBE2K
8	8.22E-11	0.574015413	0.207	0.246	2.22E-06	BDP1
8	1.04E-10	0.547733483	0.19	0.231	2.80E-06	CCAR1
8	1.14E-10	0.544626469	0.217	0.257	3.08E-06	SREK1
8	1.97E-10	0.589063573	0.386	0.469	5.30E-06	ASH1L
8	6.46E-10	0.571173654	0.321	0.384	1.74E-05	ATXN2
8	9.17E-10	0.537009154	0.171	0.209	2.47E-05	UGGT1
8	1.48E-09	0.522388596	0.234	0.274	4.00E-05	GNB1
8	3.29E-09	0.562142517	0.203	0.239	8.88E-05	TAOK1
8	4.20E-09	0.646235231	0.185	0.222	0.000113315	RCOR1
8	5.60E-08	0.577877016	0.226	0.263	0.001511271	STAU1
8	6.32E-08	0.553014632	0.2	0.252	0.001704576	ZSWIM5
8	7.49E-08	0.501918323	0.195	0.226	0.002021199	AHCTF1
8	8.30E-08	0.602219586	0.226	0.264	0.002239127	PHACTR4
8	1.50E-07	0.519492514	0.247	0.284	0.004038581	DHRSX
8	1.10E-06	0.5530099	0.204	0.232	0.029744658	CSPP1
8	1.17E-06	0.577497196	0.193	0.22	0.031517119	AMBRA1
8	2.53E-06	0.527816364	0.237	0.27	0.068252885	ARHGAP35
8	3.30E-06	0.592494025	0.206	0.236	0.088935778	SHLD2
8	6.56E-06	0.530753593	0.232	0.263	0.176893535	ABL2
8	1.34E-05	0.621119478	0.18	0.204	0.360656408	CFDP1
8	1.46E-05	0.561538404	0.19	0.212	0.393468078	LUC7L
8	2.32E-05	0.528201739	0.198	0.226	0.62623935	LIPC
8	2.65E-05	0.61018625	0.181	0.208	0.71500069	ULK4
8	8.08E-05	0.516464485	0.231	0.259	1	AL139383.1
8	0.000176554	0.83288604	0.339	0.388	1	PRRC2C
8	0.000183443	0.798957383	0.21	0.238	1	MDM4
8	0.000225547	0.615845755	0.186	0.206	1	DENND5A
8	0.000251467	0.553960716	0.224	0.249	1	COL27A1
8	0.000362133	0.766383959	0.321	0.371	1	R3HDM2
8	0.000449546	0.544157875	0.203	0.24	1	XIST
8	0.00049481	0.587997573	0.22	0.241	1	NOP58
8	0.000563044	0.567089901	0.193	0.212	1	UBAP2
8	0.001135942	0.643663157	0.219	0.241	1	UBE2D2
8	0.00196888	0.610233974	0.353	0.401	1	INSR
8	0.002151766	0.526002586	0.208	0.223	1	KIAA0232
8	0.002279096	0.699836851	0.227	0.249	1	UBE2R2
8	0.002674912	0.663978755	0.344	0.388	1	ZC3H13
9	0	4.130437817	0.69	0.059	0	MIR924HG
9	0	4.557776211	0.653	0.034	0	BRIP1
9	0	5.013790138	0.611	0.018	0	DIAPH3
9	0	5.692424868	0.608	0.016	0	ASPM
9	0	4.586496019	0.522	0.017	0	CENPK
9	0	5.744069334	0.454	0.009	0	TOP2A
9	0	4.378575596	0.414	0.014	0	FANCI
9	0	5.308402027	0.4	0.006	0	POLQ
9	0	4.864866824	0.406	0.014	0	NUF2
9	0	4.292722482	0.396	0.017	0	PARPBP
9	0	5.42146313	0.379	0.007	0	DTL
9	0	4.845229097	0.372	0.012	0	RRM2
9	0	4.702554702	0.363	0.011	0	CENPF
9	0	4.014770732	0.372	0.021	0	ECT2
9	0	4.599756087	0.359	0.009	0	MELK
9	0	4.944993737	0.354	0.008	0	KIF11
9	0	3.803136983	0.358	0.016	0	BRCA2
9	0	4.379989222	0.346	0.013	0	CIT
9	0	4.158742201	0.347	0.017	0	NUSAP1
9	0	5.56935895	0.33	0.004	0	NCAPG
9	0	4.90782612	0.325	0.008	0	ARHGAP11B
9	0	3.888399675	0.331	0.016	0	NCAPG2
9	0	4.070680086	0.328	0.013	0	C21orf58
9	0	5.442461079	0.313	0.005	0	ANLN
9	0	4.727664499	0.307	0.007	0	CENPU
9	0	4.97644523	0.299	0.005	0	KIF15
9	0	4.956166226	0.297	0.009	0	CENPE
9	0	4.460014755	0.291	0.009	0	STIL
9	0	5.283714424	0.28	0.003	0	BUB1B
9	0	3.889888342	0.288	0.011	0	CIP2A
9	0	5.335405146	0.276	0.007	0	KIF14
9	0	5.80165226	0.26	0.003	0	TTK
9	0	4.229781784	0.266	0.009	0	KIF18A
9	0	3.971047176	0.264	0.009	0	GINS1
9	0	5.603959922	0.254	0.003	0	CDC25C
9	0	4.299995358	0.256	0.01	0	DEPDC1B
9	0	4.59444616	0.246	0.006	0	PCLAF
9	0	5.093169589	0.243	0.003	0	NDC80
9	0	4.033559754	0.248	0.008	0	CENPI
9	0	4.819871464	0.242	0.005	0	MND1
9	0	3.966613493	0.246	0.01	0	CHEK1
9	0	5.086834903	0.234	0.004	0	TPX2
9	0	5.624677082	0.23	0.002	0	CDK1
9	0	5.668946153	0.228	0.002	0	BUB1
9	0	4.124792789	0.232	0.006	0	KIF4A
9	0	5.417404603	0.229	0.004	0	MKI67
9	0	3.831845269	0.223	0.008	0	BLM
9	0	5.078618636	0.212	0.003	0	RAD51AP1
9	0	5.61675296	0.21	0.002	0	KIF18B
9	0	5.255647102	0.204	0.002	0	EXO1
10	0	2.034547173	0.757	0.075	0	PTPRC
10	0	1.828213788	0.704	0.097	0	FYN
10	0	2.207922106	0.601	0.064	0	AOAH
10	0	1.541604549	0.63	0.102	0	ARHGAP15
10	0	1.678740342	0.601	0.073	0	CELF2
10	0	2.232014732	0.579	0.054	0	SKAP1
10	0	2.78275482	0.516	0.022	0	CD247
10	0	2.430112771	0.451	0.044	0	TXK
10	0	2.268193233	0.431	0.031	0	IKZF1
10	0	2.447900759	0.396	0.025	0	CD96
10	0	1.5666647	0.409	0.05	0	FYB1
10	0	2.404941876	0.376	0.027	0	MCTP2
10	0	2.851661541	0.348	0.013	0	PYHIN1
10	0	1.934617301	0.368	0.036	0	ITGA4
10	0	2.651346143	0.301	0.012	0	KLRK1
10	0	2.128050682	0.31	0.022	0	CARD11
10	0	2.495828106	0.295	0.016	0	LINC01934
10	0	2.270543302	0.262	0.014	0	RUNX3
10	0	3.10416366	0.231	0.007	0	KLRF1
10	0	2.333293617	0.226	0.011	0	SLFN12L
10	0	2.165539441	0.222	0.016	0	PTPN22
10	0	2.735302331	0.2	0.008	0	CD69
10	0	2.480847377	0.206	0.014	0	BCL11B
10	0	2.422954974	0.2	0.011	0	IKZF3
10	5.36E-308	1.963193289	0.716	0.172	1.44E-303	PARP8
10	4.96E-296	2.122594187	0.225	0.019	1.34E-291	MYBL1
10	7.47E-281	1.787750922	0.515	0.093	2.02E-276	TOX
10	1.20E-275	1.92671733	0.337	0.043	3.24E-271	KLRD1
10	1.05E-274	2.052609118	0.203	0.017	2.84E-270	KCNQ5
10	7.04E-274	1.708490982	0.37	0.051	1.90E-269	SYTL3
10	2.90E-269	1.957297533	0.49	0.088	7.82E-265	STAT4
10	1.05E-248	2.195181697	0.264	0.03	2.84E-244	IKZF2
10	2.04E-231	2.166040733	0.301	0.041	5.50E-227	SCML4
10	3.73E-222	2.376583715	0.212	0.022	1.01E-217	PRKCQ
10	2.05E-217	1.667733209	0.257	0.032	5.52E-213	STK17B
10	1.97E-198	1.881199231	0.24	0.031	5.30E-194	TC2N
10	8.40E-194	1.735329885	0.217	0.026	2.27E-189	AC079793.1
10	1.71E-189	1.759538146	0.231	0.029	4.62E-185	SEMA4D
10	1.21E-183	1.83234946	0.374	0.073	3.26E-179	SLC38A1
10	7.28E-152	1.608407646	0.406	0.094	1.96E-147	TNFAIP8
10	1.59E-147	1.84124036	0.271	0.048	4.30E-143	AKNA
10	1.62E-140	2.028493064	0.37	0.088	4.36E-136	ADAMTS17
10	3.80E-102	1.811263186	0.32	0.083	1.02E-97	PZP
10	3.79E-88	1.724426928	0.331	0.096	1.02E-83	CRP
10	2.43E-81	2.21272976	0.278	0.077	6.56E-77	SAA1
10	2.11E-73	1.80909432	0.229	0.059	5.68E-69	MT1H
10	1.07E-72	1.576904827	0.215	0.053	2.89E-68	LINC00299
10	1.01E-66	2.078870798	0.245	0.07	2.71E-62	SAA2
10	8.79E-66	1.634186596	0.232	0.064	2.37E-61	CCL20
10	3.25E-53	1.641431832	0.204	0.06	8.76E-49	DNAH5
11	0	2.209436593	0.779	0.07	0	FLT1
11	0	1.766028069	0.789	0.108	0	LDB2
11	0	2.103495232	0.814	0.134	0	AKAP12
11	0	1.818684542	0.741	0.095	0	ST6GALNAC3
11	0	2.108476595	0.68	0.068	0	PTPRB
11	0	1.704695249	0.715	0.135	0	WWTR1
11	0	1.990207254	0.583	0.057	0	DNASE1L3
11	0	2.323781146	0.524	0.043	0	STAB2
11	0	2.428774614	0.522	0.042	0	STAB1
11	0	2.397080971	0.498	0.039	0	OIT3
11	0	1.872425712	0.506	0.07	0	PREX2
11	0	2.139517983	0.456	0.042	0	ERG
11	0	2.187973112	0.434	0.04	0	ADGRL4
11	0	2.569827737	0.412	0.029	0	FCN3
11	0	2.062915161	0.404	0.037	0	EGFL7
11	0	2.018741573	0.404	0.046	0	ZNF462
11	0	2.597191165	0.358	0.026	0	FCN2
11	0	2.200636843	0.366	0.037	0	ITPRIP
11	0	2.228878241	0.358	0.032	0	BMP6
11	0	2.336434847	0.34	0.026	0	CLEC4M
11	0	2.327883411	0.314	0.026	0	ADAMTS4
11	0	2.49101678	0.252	0.018	0	CLEC4G
11	5.97E-308	1.85566738	0.452	0.058	1.61E-303	RARB
11	7.41E-293	2.401433466	0.452	0.064	2.00E-288	ACSM3
11	2.72E-288	2.390896235	0.243	0.02	7.35E-284	AC007100.1
11	1.10E-279	1.86418213	0.357	0.041	2.98E-275	NOSTRIN
11	2.11E-275	2.282126956	0.219	0.017	5.68E-271	MRO
11	4.90E-264	1.906468892	0.517	0.087	1.32E-259	CTSL
11	9.93E-261	1.941925058	0.292	0.03	2.68E-256	AL603840.1
11	6.71E-248	1.658739153	0.757	0.191	1.81E-243	KALRN
11	1.56E-237	2.152367646	0.228	0.021	4.20E-233	ITGB3
11	4.22E-234	1.869368075	0.265	0.027	1.14E-229	KDR
11	5.59E-230	1.894058343	0.697	0.177	1.51E-225	YES1
11	4.06E-219	2.397566993	0.208	0.019	1.10E-214	RASIP1
11	4.90E-213	2.050160014	0.463	0.084	1.32E-208	AC004160.1
11	7.83E-212	2.080742931	0.21	0.019	2.11E-207	PCAT19
11	4.59E-204	1.778783429	0.228	0.023	1.24E-199	RHOJ
11	1.15E-200	1.912662998	0.246	0.027	3.09E-196	LYVE1
11	7.91E-200	2.033167172	0.369	0.058	2.13E-195	UPP1
11	8.25E-182	1.652141201	0.449	0.087	2.22E-177	HECW2
11	2.23E-180	1.779468741	0.259	0.033	6.03E-176	BMPER
11	5.96E-180	1.863479706	0.21	0.022	1.61E-175	NOTCH4
11	2.35E-171	1.788335653	0.305	0.046	6.34E-167	RASGRP3
11	2.37E-169	1.745783334	0.276	0.038	6.40E-165	LRRK1
11	8.75E-162	1.688409421	0.439	0.092	2.36E-157	GALNT18
11	1.94E-159	1.797041684	0.202	0.023	5.24E-155	PDE2A
11	2.28E-152	2.126236059	0.287	0.046	6.15E-148	CD14
11	2.14E-118	1.791229095	0.283	0.054	5.76E-114	CA13
11	1.49E-117	1.681990889	0.228	0.037	4.02E-113	DGKE
11	2.23E-116	1.871615308	0.208	0.032	6.02E-112	SLC26A5
12	0	2.813074301	0.748	0.091	0	SLC8A1
12	0	2.626138337	0.755	0.104	0	ZEB2
12	0	2.657441437	0.702	0.09	0	SLC9A9
12	0	2.864802187	0.657	0.064	0	MS4A6A
12	0	2.670906893	0.606	0.068	0	MRC1
12	0	2.680759396	0.537	0.062	0	IRAK3
12	0	2.591352772	0.526	0.068	0	KCNMA1
12	0	2.966843168	0.488	0.038	0	MSR1
12	0	2.775326642	0.501	0.051	0	CD163
12	0	2.660385625	0.494	0.052	0	TBXAS1
12	0	2.650448928	0.448	0.038	0	SAMSN1
12	0	2.812374498	0.445	0.04	0	FAM49A
12	0	2.653526071	0.439	0.04	0	MIR181A1HG
12	0	3.151389785	0.414	0.03	0	CD163L1
12	0	3.042357173	0.39	0.025	0	MS4A7
12	0	2.789438956	0.399	0.038	0	LRRK1
12	0	2.682700069	0.332	0.028	0	HCLS1
12	0	2.868698661	0.327	0.027	0	AC100849.1
12	0	2.805324722	0.305	0.023	0	FGD2
12	4.29E-307	2.913416936	0.254	0.017	1.16E-302	LILRB5
12	5.74E-302	2.731400585	0.403	0.043	1.55E-297	FMN1
12	2.27E-292	2.817171781	0.316	0.027	6.12E-288	LYVE1
12	5.39E-287	2.877603154	0.245	0.017	1.45E-282	SIGLEC1
12	1.59E-284	2.641009401	0.381	0.04	4.30E-280	OIT3
12	4.05E-279	2.986652707	0.216	0.014	1.09E-274	CLEC7A
12	4.23E-279	2.65489201	0.238	0.017	1.14E-274	THEMIS2
12	9.24E-275	2.630275474	0.41	0.047	2.49E-270	SLC1A3
12	7.37E-274	2.960987265	0.229	0.016	1.99E-269	MS4A4E
12	1.23E-268	2.812197014	0.548	0.087	3.32E-264	CTSL
12	9.85E-260	2.622677869	0.314	0.03	2.66E-255	FCN3
12	2.26E-258	2.969360254	0.292	0.026	6.10E-254	HLA-DRB1
12	2.24E-242	2.996790167	0.207	0.014	6.03E-238	GPNMB
12	6.29E-239	2.806265819	0.247	0.021	1.70E-234	IL10RA
12	2.20E-220	3.109028145	0.281	0.028	5.92E-216	HMOX1
12	7.45E-215	2.619452836	0.218	0.018	2.01E-210	LAPTM5
12	8.92E-214	2.867563327	0.272	0.027	2.41E-209	MCOLN1
12	1.27E-212	2.861085413	0.203	0.016	3.43E-208	MS4A4A
12	2.25E-210	2.793123907	0.209	0.017	6.07E-206	PLA2G7
12	2.53E-207	2.728169595	0.236	0.021	6.83E-203	HLA-DRA
12	1.07E-203	3.029015998	0.216	0.018	2.88E-199	MAFB
12	1.71E-198	2.755869414	0.212	0.018	4.60E-194	CLEC4G
12	6.93E-196	2.631716384	0.232	0.022	1.87E-191	TSHZ3
12	5.36E-190	2.961641815	0.2	0.017	1.45E-185	MRO
12	1.16E-189	2.595666784	0.416	0.068	3.13E-185	CD74
12	1.47E-188	2.60064109	0.203	0.017	3.97E-184	GIMAP8
12	3.87E-168	3.021352017	0.209	0.021	1.04E-163	MMP19
12	6.81E-159	2.622914582	0.207	0.021	1.84E-154	BTNL9
12	1.03E-155	2.593970623	0.263	0.034	2.77E-151	CCDC26
12	5.04E-155	2.682614923	0.2	0.02	1.36E-150	PCDH17
12	4.62E-124	2.767128331	0.336	0.064	1.25E-119	ACSM3
13	0	1.897179108	0.624	0.054	0	ADAMTS2
13	0	2.303484744	0.579	0.055	0	ADAMTSL1
13	0	2.112128063	0.553	0.037	0	CRISPLD2
13	0	2.072468564	0.536	0.036	0	CCBE1
13	0	2.158713569	0.539	0.046	0	ADGRB3
13	0	2.412722237	0.504	0.03	0	HGF
13	0	2.08883962	0.508	0.046	0	CNTN4
13	0	2.425827016	0.449	0.025	0	CDH19
13	0	1.897321124	0.393	0.03	0	PWRN1
13	0	2.308867475	0.372	0.023	0	SVEP1
13	0	2.678303443	0.344	0.017	0	DCN
13	0	2.02956469	0.315	0.02	0	PRR16
13	0	2.154689333	0.315	0.023	0	EPHA3
13	0	1.902035293	0.278	0.019	0	MSC-AS1
13	4.80E-307	2.513745097	0.214	0.012	1.30E-302	PAMR1
13	9.17E-295	2.355996719	0.296	0.023	2.47E-290	HHIP
13	1.06E-290	2.407669411	0.264	0.018	2.85E-286	ANO3
13	2.20E-288	2.54536198	0.219	0.013	5.94E-284	COLEC10
13	6.79E-262	2.138198897	0.209	0.013	1.83E-257	AC068875.1
13	4.35E-261	2.02628268	0.278	0.022	1.17E-256	C1QTNF1
13	6.03E-261	1.968512899	0.468	0.06	1.63E-256	COL25A1
13	8.77E-258	2.104424856	0.311	0.028	2.36E-253	COL3A1
13	1.21E-257	2.132099403	0.329	0.031	3.26E-253	DCLK2
13	8.41E-257	2.030780622	0.534	0.079	2.27E-252	AF165147.1
13	4.62E-255	2.680451148	0.273	0.022	1.25E-250	STEAP4
13	6.92E-244	2.356662194	0.256	0.021	1.87E-239	PCBP3
13	1.12E-235	2.347082776	0.308	0.03	3.02E-231	IGFBP3
13	1.49E-230	2.034820269	0.247	0.02	4.02E-226	COL6A3
13	2.11E-230	2.243685914	0.336	0.036	5.69E-226	ADAMTS13
13	2.01E-221	2.060355912	0.254	0.022	5.41E-217	MIR503HG
13	1.15E-218	2.059594317	0.713	0.157	3.10E-214	CHSY3
13	3.24E-207	2.001674563	0.252	0.023	8.74E-203	EDNRB
13	7.39E-204	1.93471318	0.28	0.028	1.99E-199	RYR2
13	2.25E-202	1.999586157	0.264	0.025	6.07E-198	RIPOR3
13	4.93E-174	2.412932166	0.304	0.038	1.33E-169	MT1M
13	2.27E-165	2.071774961	0.496	0.096	6.13E-161	CRP
13	1.73E-150	1.980777696	0.609	0.154	4.66E-146	FGF14
13	4.05E-132	1.967047813	0.252	0.033	1.09E-127	SOCS3
13	1.14E-131	1.902050944	0.242	0.031	3.09E-127	AL033504.1
13	2.47E-128	1.993488604	0.238	0.031	6.65E-124	EMP1
13	2.67E-127	1.938397552	0.273	0.04	7.19E-123	CCN1
13	6.59E-126	2.223984204	0.388	0.076	1.78E-121	SAA1
13	1.27E-123	2.176061992	0.367	0.07	3.43E-119	SAA2
13	6.59E-122	2.131639838	0.209	0.026	1.78E-117	LINC02388
13	5.01E-120	2.193992487	0.329	0.059	1.35E-115	MT1H
13	1.07E-112	1.900717386	0.341	0.065	2.88E-108	RASD1
13	1.33E-112	2.115616776	0.336	0.064	3.59E-108	RAB3B
13	8.85E-108	2.018784748	0.384	0.083	2.39E-103	PZP
13	8.64E-104	1.989049751	0.428	0.105	2.33E-99	AP000331.1
13	1.06E-99	2.014566246	0.336	0.07	2.87E-95	GADD45G
14	0	2.569384537	0.668	0.09	0	NRG3
14	0	3.577805184	0.53	0.025	0	CFTR
14	0	3.022773314	0.546	0.041	0	RALYL
14	0	3.442221997	0.513	0.029	0	PMEPA1
14	0	3.441606015	0.485	0.032	0	RASEF
14	0	3.439664574	0.442	0.025	0	ITGB8
14	0	3.280479919	0.417	0.024	0	MACC1
14	0	3.455669747	0.4	0.021	0	KCNH8
14	0	2.998333617	0.389	0.03	0	FAM155A
14	0	3.380567793	0.355	0.02	0	KRT19
14	0	3.647056176	0.344	0.018	0	LAMC2
14	0	3.33635473	0.335	0.024	0	KLF5
14	0	3.233109895	0.324	0.021	0	CXCL8
14	0	3.624331502	0.293	0.012	0	KRT7
14	0	3.82801743	0.27	0.011	0	SLC5A1
14	0	3.130342451	0.268	0.015	0	SPP1
14	0	3.521095073	0.223	0.01	0	ITGA3
14	0	3.851483432	0.214	0.008	0	AC000061.1
14	0	3.639246464	0.211	0.009	0	ANXA3
14	1.40E-294	2.779037709	0.783	0.137	3.77E-290	BICC1
14	3.95E-293	3.153227624	0.254	0.015	1.06E-288	GRHL2
14	7.94E-290	2.978732159	0.332	0.025	2.14E-285	PTPN13
14	8.79E-277	2.945603712	0.411	0.039	2.37E-272	MTCL1
14	1.56E-276	2.576481545	0.662	0.097	4.21E-272	NEBL
14	1.10E-266	2.770760974	0.532	0.066	2.96E-262	CREB5
14	6.39E-262	2.719017313	0.741	0.135	1.72E-257	THSD4
14	1.21E-261	3.530984845	0.2	0.01	3.26E-257	HS3ST1
14	1.25E-260	2.799340903	0.361	0.032	3.36E-256	FLRT2
14	2.69E-249	3.575910238	0.262	0.018	7.26E-245	S100A6
14	1.25E-242	2.744647609	0.639	0.106	3.36E-238	SLC12A2
14	2.02E-236	3.208043705	0.296	0.024	5.46E-232	SLC35F3
14	5.46E-211	3.225923469	0.211	0.014	1.47E-206	SCD5
14	9.97E-209	2.68665243	0.383	0.043	2.69E-204	BACE2
14	1.67E-204	2.603346383	0.501	0.076	4.50E-200	EZR
14	5.73E-204	2.547786144	0.487	0.07	1.55E-199	3-Mar
14	1.51E-200	2.718502972	0.361	0.04	4.06E-196	CD44
14	2.41E-196	2.553012431	0.352	0.039	6.49E-192	CDH6
14	1.55E-187	2.576371814	0.369	0.044	4.19E-183	PDGFD
14	7.30E-182	2.745307898	0.296	0.03	1.97E-177	FCN3
14	2.11E-172	2.985724232	0.22	0.018	5.68E-168	C6orf141
14	1.35E-165	2.581400208	0.524	0.098	3.65E-161	ANKRD36C
14	2.57E-155	3.261620339	0.225	0.021	6.94E-151	CATSPERB
14	4.48E-146	2.618225491	0.251	0.027	1.21E-141	IL18
14	2.32E-136	2.832111243	0.228	0.024	6.25E-132	RHEX
14	4.00E-133	2.589340538	0.287	0.037	1.08E-128	EFNA5
14	9.57E-129	2.709787025	0.208	0.021	2.58E-124	TGFA
14	1.36E-124	2.784172955	0.259	0.033	3.66E-120	CLCF1
14	3.02E-123	2.750448046	0.262	0.034	8.15E-119	GULP1
14	5.25E-106	2.70088166	0.22	0.028	1.42E-101	LINC00511
14	6.06E-92	2.596212794	0.211	0.029	1.63E-87	LINC02331
15	0	9.252039083	0.973	0.019	0	GALNT13
15	0	8.621392939	0.953	0.008	0	AC109466.1
15	0	6.613712744	0.963	0.02	0	MMP16
15	0	9.059443027	0.925	0.007	0	HPSE2
15	0	6.62198354	0.932	0.015	0	PRDM1
15	0	6.371287548	0.908	0.02	0	NTM
15	0	9.369965748	0.861	0.002	0	PRRX1
15	0	6.19890111	0.871	0.014	0	MIR205HG
15	0	7.035360172	0.766	0.008	0	ANO4
15	0	6.274380718	0.753	0.01	0	FBN2
15	0	6.233777987	0.756	0.015	0	SORCS3
15	0	8.057616996	0.732	0.002	0	FGF9
15	0	7.328227387	0.732	0.005	0	ADAMTS19
15	0	6.565029271	0.715	0.008	0	CDH11
15	0	6.711913652	0.712	0.007	0	NKAIN3
15	0	6.887194658	0.705	0.009	0	TMEM132C
15	0	7.054351469	0.695	0.006	0	LUZP2
15	0	8.076876382	0.685	0.003	0	ADAMTS20
15	0	6.885292425	0.675	0.005	0	ADAMTS18
15	0	8.151850626	0.671	0.006	0	LINC01060
15	0	6.250083418	0.664	0.01	0	AC008415.1
15	0	6.470148672	0.658	0.008	0	WNT5A
15	0	9.692964397	0.644	0.001	0	TRPC3
15	0	7.372420323	0.583	0.002	0	GLIS1
15	0	6.177375722	0.566	0.007	0	RSPO2
15	0	6.442281169	0.563	0.008	0	UNC5D
15	0	6.877594416	0.508	0.003	0	CNTN1
15	0	6.975908564	0.461	0.002	0	TWIST1
15	0	6.158560342	0.454	0.004	0	MCOLN3
15	0	8.467420115	0.424	0.001	0	SOHLH2
15	0	6.501915095	0.42	0.004	0	IL17RD
15	0	9.88205343	0.41	0.001	0	LINC02741
15	0	6.888745675	0.39	0.003	0	AC091074.3
15	0	10.92773274	0.369	0	0	CRH
15	0	6.718538999	0.359	0.003	0	CCDC169
15	0	7.595039591	0.353	0.001	0	OTOG
15	0	10.09746367	0.325	0	0	LINC01241
15	0	6.578532958	0.319	0.002	0	ST6GALNAC5
15	0	10.5485586	0.315	0	0	SOX11
15	0	8.518670133	0.312	0.001	0	FGF8
15	0	7.658290761	0.292	0.002	0	LINC01499
15	0	7.30728473	0.271	0.001	0	TRIL
15	0	7.75278383	0.264	0.001	0	DLX5
15	0	7.323415702	0.247	0.001	0	SLC34A2
15	0	9.523992513	0.244	0	0	SLITRK5
15	0	6.664606001	0.234	0.003	0	NTNG1
15	0	6.468823906	0.227	0.002	0	AC009229.2
15	0	6.247613059	0.217	0.002	0	AC091074.2
15	0	6.88624252	0.214	0.001	0	ELAVL2
15	0	8.711064755	0.207	0	0	AC009227.1
16	0	3.083080421	0.945	0.109	0	LDB2
16	0	3.025987272	0.864	0.092	0	IGFBP7
16	0	3.19832629	0.665	0.045	0	LAMA2
16	0	3.703068911	0.559	0.044	0	CALCRL
16	0	3.40263029	0.538	0.033	0	C7
16	0	3.064513025	0.521	0.035	0	CACNA2D1
16	0	3.214595657	0.487	0.028	0	COL3A1
16	0	4.384449622	0.297	0.012	0	PLVAP
16	1.70E-307	3.570553301	0.364	0.02	4.60E-303	RUNX1T1
16	8.68E-297	3.404197205	0.428	0.028	2.34E-292	KDR
16	1.19E-273	3.028515828	0.483	0.037	3.21E-269	EGFL7
16	3.78E-272	3.484197788	0.428	0.03	1.02E-267	SPARC
16	8.25E-270	2.994518841	0.492	0.039	2.22E-265	ZFPM2-AS1
16	5.67E-267	3.002554743	0.953	0.157	1.53E-262	TCF4
16	8.17E-258	3.132506731	0.309	0.017	2.20E-253	COL12A1
16	1.09E-257	3.562543724	0.347	0.021	2.95E-253	BTNL9
16	9.90E-249	3.010437914	0.53	0.05	2.67E-244	CACNA1C
16	5.38E-246	3.00785123	0.593	0.063	1.45E-241	CCDC102B
16	3.12E-244	2.958321328	0.479	0.041	8.42E-240	ADGRL4
16	3.23E-236	3.040517494	0.297	0.017	8.71E-232	NFASC
16	4.57E-231	2.975015819	0.411	0.032	1.23E-226	ADAMTS12
16	1.38E-221	2.933908028	0.339	0.023	3.73E-217	EPHA3
16	1.73E-215	3.639697044	0.267	0.015	4.68E-211	NEURL1B
16	4.28E-214	3.275376933	0.411	0.035	1.16E-209	PECAM1
16	2.97E-198	2.948037881	0.292	0.019	8.01E-194	MSC-AS1
16	4.97E-193	2.939594288	0.322	0.024	1.34E-188	SVEP1
16	5.78E-189	3.129837721	0.314	0.023	1.56E-184	EDNRB
16	2.65E-187	3.260353208	0.309	0.023	7.14E-183	NOTCH4
16	3.26E-180	3.946794997	0.25	0.016	8.79E-176	VWF
16	7.60E-180	3.200468459	0.322	0.025	2.05E-175	EBF1
16	1.08E-176	3.23753019	0.246	0.015	2.90E-172	COL1A1
16	1.13E-173	2.983541496	0.441	0.048	3.04E-169	ENG
16	5.27E-172	3.162236669	0.39	0.038	1.42E-167	IFI44L
16	1.50E-169	3.239822612	0.305	0.024	4.06E-165	COL6A1
16	5.90E-169	2.958649844	0.483	0.058	1.59E-164	PLXND1
16	9.90E-154	3.168362316	0.301	0.026	2.67E-149	LINC02388
16	1.27E-153	2.959761783	0.326	0.03	3.41E-149	RBMS3-AS2
16	3.06E-149	3.09294042	0.208	0.013	8.26E-145	FXYD6
16	1.36E-145	2.95009031	0.381	0.043	3.67E-141	FBN1
16	1.09E-138	2.948095055	0.203	0.013	2.95E-134	AC068875.1
16	4.59E-136	3.053310163	0.225	0.016	1.24E-131	EMCN
16	3.02E-133	3.13803881	0.254	0.021	8.13E-129	CDH5
16	3.32E-128	2.994722407	0.309	0.032	8.96E-124	PIK3R3
16	8.29E-123	2.906354445	0.267	0.025	2.23E-118	PRSS23
16	2.06E-119	3.098465573	0.237	0.02	5.55E-115	PCDH17
16	7.28E-119	3.355579576	0.208	0.016	1.96E-114	FZD4
16	2.30E-113	2.931722212	0.343	0.043	6.21E-109	EFNB2
16	8.42E-110	3.377292594	0.212	0.018	2.27E-105	CCL14
16	2.73E-109	3.149692226	0.386	0.056	7.36E-105	SPRY1
16	1.17E-108	3.048007118	0.237	0.022	3.15E-104	MECOM
17	8.40E-11	2.075645711	0.92	0.608	2.27E-06	TSHZ2
17	5.51E-08	2.16027987	0.76	0.467	0.00148686	MBNL2
17	1.83E-07	1.603469821	0.64	0.223	0.004947269	SERPINE1
17	6.19E-07	1.736728359	0.68	0.303	0.016692794	CP
17	8.57E-06	2.472368668	0.44	0.155	0.231111099	FGF14
17	2.24E-05	1.881632918	0.72	0.534	0.604536124	GPC6
17	0.000138921	4.429647512	0.32	0.113	1	AC107021.1
17	0.000139361	3.570356807	0.24	0.065	1	CCL20
17	0.000825578	2.364355042	0.48	0.294	1	CASC19
17	0.001169653	-0.119074357	0.16	0.563	1	EHBP1
17	0.001293171	1.426927263	0.72	0.627	1	EXT1
17	0.001307068	2.013272495	0.28	0.097	1	CRP
17	0.001364322	0.81801514	1	0.991	1	MALAT1
17	0.001378527	-0.606432592	0.04	0.377	1	HELZ
17	0.001602425	-0.551811853	0.08	0.446	1	PCM1
17	0.001673542	-0.429312689	0.12	0.518	1	FNDC3A
17	0.002069008	-0.491970147	0.12	0.512	1	TTC28
17	0.00221796	3.046956646	0.32	0.144	1	ITGB1-DT
17	0.00222747	1.53189637	0.52	0.299	1	MT2A
17	0.002479566	3.844241949	0.24	0.089	1	AP000919.2
17	0.003605703	-0.549863961	0.24	0.689	1	FTX
17	0.003744178	-0.614738965	0.04	0.334	1	SF3B1
17	0.00427492	1.209645856	0.32	0.136	1	AKAP12
17	0.005137575	1.758668456	0.4	0.227	1	ABCB11
17	0.005388932	-0.304802505	0.12	0.462	1	VPS13B
17	0.006323346	-0.556400318	0.16	0.483	1	NIPBL
17	0.00672701	-0.348990606	0.28	0.648	1	FHIT
17	0.007011553	-0.576541518	0.08	0.379	1	FLNB
17	0.00719568	-0.487081687	0.12	0.417	1	FBXL17
17	0.007323408	-0.584390691	0.2	0.574	1	IMMP2L
17	0.007374483	-0.225562985	0.08	0.378	1	TNRC6B
17	0.007541161	0.570499502	0.08	0.378	1	RPS6KA3
17	0.007544496	-0.532688943	0.12	0.416	1	ABCC2
17	0.007573971	2.83120779	0.24	0.099	1	NEBL
17	0.007617065	-0.10828543	0.04	0.303	1	TGFBR2
17	0.007625689	-0.450071161	0.08	0.376	1	TTC3
17	0.007767817	-0.1539611	0.12	0.409	1	MAML3
17	0.007829526	-0.214848273	0.08	0.376	1	CNOT2
17	0.008022994	1.228272949	0.48	0.283	1	CYP3A7
17	0.008274765	-0.581753007	0.12	0.442	1	DLC1
17	0.008855762	0.132239463	0.12	0.425	1	CCNY
17	0.00904921	-0.275476296	0.16	0.493	1	DENND4A
17	0.009171015	-0.48239817	0.04	0.294	1	ITSN1
17	0.009272212	-0.480303196	0.12	0.408	1	STRN3
17	0.009316737	-0.254718969	0.08	0.367	1	ARIH1
17	0.009581003	2.735883045	0.36	0.211	1	LINC00513
17	0.009602957	-0.39359145	0.08	0.366	1	TNKS
17	0.00973386	-0.500259075	0.04	0.291	1	SMC5
17	0.009744037	-0.607953211	0.08	0.363	1	CTNNA1
17	0.009795717	-0.313633562	0.16	0.475	1	EXOC4
